# Representing biological concepts as directions in foundation model embeddings

**DOI:** 10.64898/2026.10.10.758204

**Authors:** Ahmad Shamail, Claire D. McWhite

## Abstract

Biological foundation models encode rich information about protein structure, function, and cellular state in high-dimensional embeddings, but accessing specific biological properties typically relies on additional, task-specific prediction models. Here, we show that diverse biological properties can be mapped to interpretable, reusable directions in embedding space. In the Concept Activation Vector (CAV) approach, examples representing a concept are distinguished from a background set using a linear model, and the resulting weight vector defines the CAV for that concept. In protein embeddings, CAVs recover Gene Ontology and Enzyme Commission annotations, localize Pfam domains, reveal novel structural relationships, and capture DNA-binding and protein-interaction interface specificity. In single-cell embeddings, CAVs isolate cancer-associated expression transitions, and gene variation along these axes substantially agrees with conventional differential-expression analysis despite being a distinct computational approach. Together, these results establish concept directions as a common representation, enabling diverse biological features to be compared, localized, and manipulated.
