## Supplemental File 2 for "Representing biological concepts as directions in foundation model embeddings"

### Sheet: zn_cav_new_candidates
pfam_acc	pfam_short_name	pfam_long_name	is_duf	clan_acc	clan_name	status	ligand_set_N_to_C	n_cys_ligands	n_his_ligands	site_radius_A	site_residues	site_span_residues	n_members_tested	n_members_with_site	rep_uniprot	rep_organism	rep_is_human	domain_start	domain_end	model_mean_plddt	site_mean_plddt
PF26828	Phage_gp75	Phage gene 75 protein	FALSE			passes_geometry_no_prior_Zn	CCHH	2	2	2.052	C7, C9, H28, H34	27	1	1	A0AAD1HR67	Mycolicibacterium aichiense	FALSE	1	40	85.8	89.5
PF08782	c-SKI_SMAD_bind	c-SKI Smad4 binding domain	FALSE	CL0831	SAND	passes_geometry_no_prior_Zn	CCHH	2	2	2.085	C291, C294, H306, H308	17	3	3	P12757	Homo sapiens	TRUE	261	355	65.33	89.9
PF12647	RNHCP	RNHCP domain	FALSE			passes_geometry_no_prior_Zn	HCCC	3	1	2.107	H20, C33, C56, C59	39	3	3	A0A1H5ZGL0	Nonomuraea solani	FALSE	3	77	90.64	97
PF05325	DUF730	Protein of unknown function (DUF730)	TRUE			passes_geometry_no_prior_Zn	CCCH	3	1	2.121	C59, C61, C83, H92	33	2	2	A0A9W3BVD6	Raphanus sativus	FALSE	44	136	80.01	92.9
PF25422	DUF7892	Domain of unknown function (DUF7892)	TRUE	CL0123	HTH	passes_geometry_no_prior_Zn	CCHH	2	2	2.128	C764, C767, H792, H797	33	3	2	A0A0D2IV46	Rhinocladiella mackenziei (strain CBS 650.93)	FALSE	727	819	74.51	87.6
PF26832	Phage_gp86	Phage gene 86 protein	FALSE			passes_geometry_no_prior_Zn	CCCC	4	0	2.141	C21, C23, C38, C41	20	3	2	A0A7X1NZN1	Deinococcus terrestris	FALSE	15	58	50	62.5
PF14876	RSF	Respiratory growth transcriptional regulator	FALSE			passes_geometry_no_prior_Zn	CCHH	2	2	2.142	C177, C188, H211, H216	39	3	2	Q05043	Saccharomyces cerevisiae (strain ATCC 204508 / S288c)	FALSE	133	340	51.93	93.2
PF26495	DUF8161_C	Domain of unknown function (DUF8161) C-terminal domain	TRUE			passes_geometry_no_prior_Zn	CCHC	3	1	2.148	C101, C104, H123, C126	25	3	2	L9ZPN8	Natrinema altunense (strain JCM 12890 / CGMCC 1.3731 / AJ2)	FALSE	99	126	81.4	85.1
PF19363	DUF5939	Family of unknown function (DUF5939)	TRUE			passes_geometry_no_prior_Zn	CCCC	4	0	2.154	C27, C30, C49, C52	25	3	3	A0A562RZR6	Bradyrhizobium huanghuaihaiense	FALSE	2	143	89.74	91.1
PF14996	RMP	Retinal Maintenance	FALSE			passes_geometry_no_prior_Zn	CCCH	3	1	2.155	C104, C127, C204, H207	103	3	3	Q96NL8	Homo sapiens	TRUE	64	207	74.85	89.7
PF27389	AZC_3924	AZC_3924	FALSE			passes_geometry_no_prior_Zn	CCHC	3	1	2.157	C24, C27, H47, C54	30	3	3	A0AAE8L5Q0	Methylobacterium phyllosphaerae	FALSE	3	72	85.79	93.3
PF06527	TniQ	TniQ	FALSE			passes_geometry_no_prior_Zn	CCCH	3	1	2.164	C102, C105, C124, H127	25	3	3	A0A0M4T4F6	Nostoc piscinale CENA21	FALSE	13	131	94.27	97.7
PF22910	EDR4-like_1st	Enhanced disease resistance 4-like, N-terminal domain	FALSE			passes_geometry_no_prior_Zn	CCCC	4	0	2.166	C14, C17, C32, C35	21	3	2	A0A067KW39	Jatropha curcas	FALSE	8	41	54.52	77.8
PF18547	HalOD2	Halobacterial output domain 2	FALSE			passes_geometry_no_prior_Zn	CCCC	4	0	2.166	C199, C202, C226, C229	30	3	2	A0A7D5KW57	Halorarum halophilum	FALSE	195	244	78.71	73.4
PF12088	DUF3565	Protein of unknown function (DUF3565)	TRUE			passes_geometry_no_prior_Zn	CHCC	3	1	2.169	C22, H24, C56, C59	37	3	3	A0A1G6NXN1	Acinetobacter kookii	FALSE	6	61	93.1	94.3
PF27679	RIN13_N	RPM1 interacting protein 13 N-terminal domain	FALSE			passes_geometry_no_prior_Zn	HCCC	3	1	2.174	H118, C123, C137, C140	22	3	3	Q9SK71	Arabidopsis thaliana	FALSE	112	180	57.5	94.8
PF15299	ALS2CR8	Amyotrophic lateral sclerosis 2 chromosomal region candidate gene 8	FALSE			passes_geometry_no_prior_Zn	CCHH	2	2	2.175	C286, C315, H377, H380	94	3	3	Q8N187	Homo sapiens	TRUE	251	482	55.5	91.4
PF20719	Med16_C	Mediator complex subunit 16, C-terminal	FALSE			passes_geometry_no_prior_Zn	CCCC	4	0	2.185	C780, C783, C809, C811	31	3	2	Q16K67	Aedes aegypti	FALSE	719	816	88.22	93.1
PF09788	Tmemb_55A	Transmembrane protein 55A	FALSE			passes_geometry_no_prior_Zn	CCCC	4	0	2.19	C58, C61, C78, C81	23	3	3	Q8N4L2	Homo sapiens	TRUE	7	250	72.47	86.2
PF16002	Headcase	Headcase protein	FALSE			passes_geometry_no_prior_Zn	CCCC	4	0	2.19	C398, C401, C447, C450	52	3	3	Q9UBI9	Homo sapiens	TRUE	341	534	66.54	93.8
PF20576	HEWD	HEWD domain	FALSE			passes_geometry_no_prior_Zn	CCCH	3	1	2.194	C12, C15, C39, H41	29	3	2	E7QUW1	Haladaptatus paucihalophilus DX253	FALSE	2	53	83.54	91.8
PF14116	YyzF	YyzF-like protein	FALSE			passes_geometry_no_prior_Zn	CHCC	3	1	2.195	C5, H8, C38, C41	36	3	3	A0A023DC26	Parageobacillus caldoxylosilyticus NBRC 107762	FALSE	4	50	89.3	93.8
PF09963	DUF2197	Uncharacterized protein conserved in bacteria (DUF2197)	TRUE			passes_geometry_no_prior_Zn	CCCC	4	0	2.197	C6, C9, C35, C38	32	3	3	O07633	Bacillus subtilis (strain 168)	FALSE	2	57	89.78	97.8
PF23949	TSTD2_N	TSTD2 protein N-terminal domain	FALSE			passes_geometry_no_prior_Zn	CCHH	2	2	2.2	C81, C82, H95, H100	19	3	3	Q5T7W7	Homo sapiens	TRUE	46	116	80.7	92.7
PF16784	HNHc_6	Putative HNHc nuclease	FALSE	CL0263	His-Me_finger	passes_geometry_no_prior_Zn	CCCH	3	1	2.2	C145, C148, C180, H183	38	3	2	A0AAP2RJQ4	Lientehia hominis	FALSE	30	203	87.51	95.5
PF26358	EcdD_BsdD_detox	EcdD/BsdD phenolic detoxification	FALSE			passes_geometry_no_prior_Zn	CCCC	4	0	2.206	C3, C6, C28, C31	28	3	3	Q8X7Z8	Escherichia coli O157:H7	FALSE	2	51	95.8	97.9
PF16786	RecA_dep_nuc	Recombination enhancement, RecA-dependent nuclease	FALSE	CL0263	His-Me_finger	passes_geometry_no_prior_Zn	CCCH	3	1	2.206	C17, C20, C54, H57	40	3	3	A0A7Y8GWE5	Hydrogenophaga aromaticivorans	FALSE	11	63	92.91	98.4
PF10235	Cript	Microtubule-associated protein CRIPT	FALSE			passes_geometry_no_prior_Zn	CCCC	4	0	2.207	C58, C61, C73, C76	18	3	3	Q9P021	Homo sapiens	TRUE	12	99	78.75	94.2
PF15396	FAM60A	Protein Family FAM60A	FALSE			passes_geometry_no_prior_Zn	CCCC	4	0	2.208	C16, C19, C53, C56	40	3	3	Q9NP50	Homo sapiens	TRUE	2	197	72.66	98
PF25214	HVO_B0008_N	HVO_B0008 N-terminal	FALSE			passes_geometry_no_prior_Zn	CCHH	2	2	2.217	C12, C15, H34, H40	28	3	2	A0ABD6A1U3	Haloplanus litoreus	FALSE	9	43	85.93	90.6
PF24398	DUF7542	Family of unknown function (DUF7542)	TRUE			passes_geometry_no_prior_Zn	CCHH	2	2	2.217	C10, C13, H32, H38	28	3	3	A0A7D5KEJ5	Halorarum halophilum	FALSE	1	63	70.49	87.9
PF12005	DUF3499	Protein of unknown function (DUF3499)	TRUE			passes_geometry_no_prior_Zn	CCCH	3	1	2.219	C6, C11, C45, H48	42	3	3	A0A1G9CH23	Cryobacterium psychrotolerans	FALSE	4	64	79.61	90.6
PF22425	ORF126-like	Hypothetical protein ORF126-like	FALSE			passes_geometry_no_prior_Zn	CCCC	4	0	2.225	C78, C81, C107, C110	32	1	1	Q6ZYF6	Pyrobaculum spherical virus (isolate United States/Yellowstone)	FALSE	6	121	86.21	96.1
PF14169	YdjO	Cold-inducible protein YdjO	FALSE			passes_geometry_no_prior_Zn	CCCC	4	0	2.228	C721, C726, C745, C748	27	3	3	A0A0A5GF01	Pontibacillus marinus BH030004 = DSM 16465	FALSE	704	760	85.63	84.6
PF27609	Rv1322	Rv1322 family protein	FALSE			passes_geometry_no_prior_Zn	CCHC	3	1	2.229	C24, C27, H56, C59	35	3	3	A0A1B1NB29	Serinicoccus hydrothermalis	FALSE	5	61	76.14	89.3
PF21368	AI2M-like_HNH	AI2M/AI1M-like, HNH endonuclease	FALSE	CL0263	His-Me_finger	passes_geometry_no_prior_Zn	CCCC	4	0	2.229	C745, C748, C787, C790	45	3	2	P05511	Schizosaccharomyces pombe (strain 972 / ATCC 24843)	FALSE	745	791	68.53	86.1
PF26833	Phage_Mu_gp6	Phage Mu gene product 6	FALSE			passes_geometry_no_prior_Zn	CCCC	4	0	2.231	C29, C30, C51, C54	25	3	3	A0A840G1R7	Rhodocyclus tenuis	FALSE	2	74	93.58	96.3
PF10621	FpoO	F420H2 dehydrogenase subunit FpoO	FALSE			passes_geometry_no_prior_Zn	CCCC	4	0	2.231	C4, C7, C37, C40	36	3	3	A0A1H9YBY6	Methanococcoides vulcani	FALSE	1	110	90.4	95.4
PF26419	DUF8114	Family of unknown function (DUF8114)	TRUE			passes_geometry_no_prior_Zn	CCCH	3	1	2.235	C50, C53, C81, H84	34	3	2	M0MAY1	Halococcus hamelinensis 100A6	FALSE	1	143	83.66	96.8
PF28114	At3g27290_F_box_C	At3g27290 F-box protein C-terminal domain	FALSE			passes_geometry_no_prior_Zn	CCCC	4	0	2.235	C62, C65, C84, C87	25	3	3	A0A022Q5R2	Erythranthe guttata	FALSE	20	88	68.75	84.5
PF13963	Transpos_assoc	Transposase-associated domain	FALSE			passes_geometry_no_prior_Zn	CCCH	3	1	2.235	C47, C49, C52, H67	20	3	2	A0AAD8M9T2	Heracleum sosnowskyi	FALSE	5	85	72.96	86.7
PF23641	YmcF-like	YmcF-like	FALSE			passes_geometry_no_prior_Zn	CCCC	4	0	2.236	C7, C10, C32, C35	28	3	2	A0AB34CGS4	Candidatus Pantoea gossypiicola	FALSE	3	46	77.51	89.4
PF19123	DUF5807	Family of unknown function (DUF5807)	TRUE			passes_geometry_no_prior_Zn	CHCC	3	1	2.24	C87, H93, C125, C127	40	3	2	A0A285NWQ8	Natronoarchaeum philippinense	FALSE	36	137	89.79	92.5
PF14149	YhfH	YhfH-like protein	FALSE			passes_geometry_no_prior_Zn	CCCC	4	0	2.241	C19, C22, C37, C40	21	3	3	O07606	Bacillus subtilis (strain 168)	FALSE	4	40	82.59	92
PF09779	Ima1_N	Ima1 N-terminal domain	FALSE			passes_geometry_no_prior_Zn	CCCC	4	0	2.241	C48, C51, C67, C70	22	3	3	Q5SNT2	Homo sapiens	TRUE	46	171	58.7	92.6
PF12368	Rhodanese_C	Rhodanase C-terminal	FALSE			passes_geometry_no_prior_Zn	CCCC	4	0	2.242	C419, C422, C444, C447	28	3	3	Q5T7W7	Homo sapiens	TRUE	397	460	80.7	95
PF05502	Dynactin_p62	Dynactin p62 family	FALSE			passes_geometry_no_prior_Zn	CCCC	4	0	2.243	C76, C79, C111, C114	38	3	3	Q9UJW0	Homo sapiens	TRUE	23	124	84.33	95.2
PF22289	DmmA-like_C	Dimethylamine monooxygenase subunit DmmA-like, C-terminal domain	FALSE			passes_geometry_no_prior_Zn	CCCC	4	0	2.245	C95, C98, C112, C115	20	3	3	A0A1H1FZX2	Pseudomonas grimontii	FALSE	92	135	88.28	96.2
PF27425	AF0631_N	AF0631-like N-terminal beta-barrel domain	FALSE			passes_geometry_no_prior_Zn	CCCC	4	0	2.245	C19, C21, C42, C45	26	3	2	A0A7T8B9J7	Breznakiella homolactica	FALSE	16	49	72.85	79.9
PF16046	FAM76	FAM76 protein	FALSE			passes_geometry_no_prior_Zn	CCCC	4	0	2.249	C7, C10, C26, C29	22	3	3	Q8TAV0	Homo sapiens	TRUE	4	297	78.7	92.7
PF05864	Chordopox_RPO7	Chordopoxvirus DNA-directed RNA polymerase 7 kDa polypeptide (RPO7)	FALSE			passes_geometry_no_prior_Zn	CCCC	4	0	2.249	C7, C10, C39, C40	33	3	3	Q9Q8P6	Myxoma virus (strain Lausanne)	FALSE	1	63	81.2	95.5
PF15353	HECA_N	Headcase N-terminal	FALSE			passes_geometry_no_prior_Zn	CCCC	4	0	2.261	C118, C123, C178, C180	62	3	3	Q9UBI9	Homo sapiens	TRUE	94	191	66.54	84.2
PF27269	YonG_N	YonG N-terminal domain	FALSE			passes_geometry_no_prior_Zn	CCCC	4	0	2.264	C8, C11, C37, C40	32	3	3	O31951	Bacillus subtilis (strain 168)	FALSE	4	111	81.96	95.3
PF09943	DUF2175	Uncharacterized protein conserved in archaea (DUF2175)	TRUE			passes_geometry_no_prior_Zn	CCHC	3	1	2.266	C10, C13, H33, C36	26	3	2	A0A1D8GBW4	Geosporobacter ferrireducens	FALSE	9	43	68.94	87.4
PF14279	HNH_5	HNH endonuclease	FALSE	CL0263	His-Me_finger	passes_geometry_no_prior_Zn	CCCC	4	0	2.286	C18, C21, C54, C57	39	3	3	A0A098Y283	Modestobacter caceresii	FALSE	18	66	92.15	98.4
PF23382	DUF7097	Family of unknown function (DUF7097)	TRUE			passes_geometry_no_prior_Zn	CCCC	4	0	2.3	C79, C82, C120, C123	44	3	2	A0ABD5YP61	Halocatena marina	FALSE	1	167	85.63	96.3
PF17464	Pns11_12	Non-structural protein 11 and 12	FALSE			passes_geometry_prior_Zn_evidence	CCHC	3	1	1.806	C47, C49, H54, C59	12	1	1	A2RQI8	Tobacco leaf enation phytoreovirus	FALSE	4	95	46.71	56.4
PF14616	Rua1_C	Transcription regulator Rua1, C-terminal	FALSE			passes_geometry_prior_Zn_evidence	CCHH	2	2	2.067	C238, C241, H260, H265	27	3	3	O14220	Schizosaccharomyces pombe (strain 972 / ATCC 24843)	FALSE	218	337	60.8	95.7
PF16159	FOXP-CC	FOXP coiled-coil domain	FALSE			passes_geometry_prior_Zn_evidence	CCHH	2	2	2.079	C199, C204, H217, H222	23	3	3	Q9BZS1	Homo sapiens	TRUE	193	260	56.73	81.6
PF17734	Spt46	Spermatogenesis-associated protein 46	FALSE			passes_geometry_prior_Zn_evidence	CCHC	3	1	2.164	C185, C188, H201, C212	27	3	3	Q5T0L3	Homo sapiens	TRUE	1	225	55.04	93.4
PF03660	PHF5	PHF5-like protein	FALSE			passes_geometry_prior_Zn_evidence	CCCC	4	0	2.166	C30, C33, C72, C75	45	3	3	Q7RTV0	Homo sapiens	TRUE	11	104	89.88	94.4
PF05515	Viral_NABP	Viral nucleic acid binding	FALSE	CL0140	Viral_NABP	passes_geometry_prior_Zn_evidence	CCHC	3	1	2.169	C62, C65, H70, C74	12	1	1	C0L9F3	Red clover vein mosaic virus	FALSE	5	109	82.08	90.5
PF09814	HECT_2	HECT-like Ubiquitin-conjugating enzyme (E2)-binding	FALSE	CL0552	Hect	passes_geometry_prior_Zn_evidence	CCCC	4	0	2.196	C111, C114, C209, C212	101	3	3	Q7Z6J8	Homo sapiens	TRUE	13	384	79.15	93
PF10764	Gin	Inhibitor of sigma-G Gin	FALSE			passes_geometry_prior_Zn_evidence	CCCC	4	0	2.198	C11, C14, C30, C33	22	3	3	P37534	Bacillus subtilis (strain 168)	FALSE	11	55	74.91	88.1
PF19179	TTC3_DZIP3_dom	E3 ubiquitin-protein ligase TTC3/DZIP3 domain	FALSE			passes_geometry_prior_Zn_evidence	CCHC	3	1	2.204	C252, C257, H288, C291	39	3	3	Q86Y13	Homo sapiens	TRUE	228	332	62.1	75.2
PF02945	Endonuclease_7	Recombination endonuclease VII	FALSE	CL0263	His-Me_finger	passes_geometry_prior_Zn_evidence	CCHC	3	1	2.204	C18, C21, H47, C50	32	3	3	A0A026WFM5	Ooceraea biroi	FALSE	8	52	89.06	94.4
PF27641	SIP5_N	SIP5 protein N-terminal domain	FALSE			passes_geometry_prior_Zn_evidence	CCCC	4	0	2.21	C78, C79, C102, C105	27	3	3	Q940G8	Arabidopsis thaliana	FALSE	59	165	67.45	96.8
PF10955	Fin	Anti-sigma-F factor Fin	FALSE			passes_geometry_prior_Zn_evidence	CCCC	4	0	2.216	C7, C10, C54, C57	50	3	2	A0A0A3I4F6	Ureibacillus sinduriensis BLB-1 = JCM 15800	FALSE	1	75	73.07	85.5
PF04267	SoxD	Sarcosine oxidase, delta subunit family	FALSE			passes_geometry_prior_Zn_evidence	CCHC	3	1	2.224	C6, C9, H59, C63	57	3	3	Q46336	Corynebacterium sp. (strain P-1)	FALSE	3	83	94.12	98.7
PF00518	E6	Early Protein (E6)	FALSE			passes_geometry_prior_Zn_evidence	CCCC	4	0	2.232	C88, C91, C121, C124	36	3	3	Q8BDG7	Bovine papillomavirus type 5	FALSE	15	124	85.61	91.5
PF01286	XPA_N	XPA protein N-terminal	FALSE			passes_geometry_prior_Zn_evidence	CCCC	4	0	2.236	C105, C108, C126, C129	24	3	2	P23025	Homo sapiens	TRUE	104	133	81.37	96.3
PF08882	Acetone_carb_G	Acetone carboxylase gamma subunit	FALSE			passes_geometry_prior_Zn_evidence	CCCC	4	0	2.241	C22, C25, C75, C78	56	3	2	Q5P5G3	Aromatoleum aromaticum (strain DSM 19018 / LMG 30748 / EbN1)	FALSE	5	107	94.83	98.7
PF12560	RAG1_imp_bd	RAG1 importin binding	FALSE			passes_geometry_prior_Zn_evidence	CCCC	4	0	2.247	C111, C114, C176, C179	68	3	3	P15918	Homo sapiens	TRUE	12	291	81.53	87.6
PF04421	Mss4	Mss4 protein	FALSE	CL0080	Beta-tent	passes_geometry_prior_Zn_evidence	CCCC	4	0	2.25	C23, C26, C94, C97	74	3	2	P47224	Homo sapiens	TRUE	16	122	89.37	96.7
PF04502	Saf4_Yju2	Saf4/Yju2 protein	FALSE			passes_geometry_prior_Zn_evidence	CCCC	4	0	2.258	C43, C46, C80, C83	40	3	3	Q9BW85	Homo sapiens	TRUE	9	318	73.04	95.5
PF01844	HNH	HNH endonuclease	FALSE	CL0263	His-Me_finger	passes_geometry_prior_Zn_evidence	CCCC	4	0	2.26	C27, C30, C65, C68	41	3	2	P0AAQ2	Escherichia coli (strain K12)	FALSE	27	75	83.83	95.9
PF27116	YjiV_N	YjiV N-terminal domain	FALSE			passes_geometry_prior_Zn_evidence	CCCC	4	0	2.264	C21, C24, C119, C124	103	2	2	P39393	Escherichia coli (strain K12)	FALSE	1	138	86.63	89.7
PF02005	TRM	N2,N2-dimethylguanosine tRNA methyltransferase	FALSE	CL0063	NADP_Rossmann	passes_geometry_prior_Zn_evidence	CCCC	4	0	2.268	C348, C351, C384, C387	39	3	2	Q9NXH9	Homo sapiens	TRUE	58	500	81.56	97.5
PF18091	E3_UbLigase_RBR	E3 Ubiquitin Ligase RBR C-terminal domain	FALSE	CL0214	UBA	passes_geometry_prior_Zn_evidence	CCCH	3	1	2.281	C969, C986, C998, H1001	32	3	3	Q96EP0	Homo sapiens	TRUE	941	1032	77.6	89.6
PF00265	TK	Thymidine kinase	FALSE	CL0023	P-loop_NTPase	passes_geometry_prior_Zn_evidence	CCCC	4	0	2.284	C153, C156, C185, C188	35	3	2	P04183	Homo sapiens	TRUE	19	189	82.12	98
PF21509	Ezh2-like__CXC_fung	Fungal polycomb repressive complex 2, Ezh2-like, preSET CXC domain	FALSE	CL0809	CXC	passes_geometry_prior_Zn_evidence	CHCC	3	1	2.288	C361, H363, C367, C372	11	3	2	A0A167XLV8	Akanthomyces lecanii RCEF 1005	FALSE	329	375	79.24	92.7
PF07102	YbcO	Putative nuclease YbcO	FALSE			passes_geometry_prior_Zn_evidence	CCCC	4	0	2.295	C13, C21, C54, C57	44	3	3	A0AB73P4G6	Yersinia kristensenii	FALSE	3	92	96.74	98.7
PF04181	RPAP2_Rtr1	Rtr1/RPAP2 family	FALSE			passes_geometry_prior_Zn_evidence	CCCC	4	0	2.337	C100, C105, C136, C140	40	3	3	Q8IXW5	Homo sapiens	TRUE	80	151	64.24	93.6
